# m^6^A Regulates Liver Metabolic Disorders and Hepatogenous Diabetes

**DOI:** 10.1101/2020.01.21.912600

**Authors:** Yuhuan Li, Qingyang Zhang, Guanshen Cui, Fang Zhao, Xin Tian, Bao-Fa Sun, Ying Yang, Wei Li

**Author notes:** Corresponding authors. (Li W), (Yang Y). Equal contribution (Yuhuan Li, Qingyang Zhang).

## Abstract

*N*^6^-methyladenosine (m^6^A) RNA methylation is one of the most abundant modifications on mRNAs and plays an important role in various biological processes. The formation of m^6^A is catalysed by a methyltransferase complex containing a key factor methyltransferase-like 3 (Mettl3). However, the functions of Mettl3 and m^6^A modification in liver lipid and glucose metabolism remain unclear. Here, we show that both *Mettl3* expression and m^6^A level increased in the liver of mice with High Fat Diet (HFD)-induced metabolic disorders, and overexpression of *Mettl3* aggravated HFD-induced liver metabolic disorders and insulin resistance. Hepatocyte-specific knockout of *Mettl3* significantly alleviated HFD-induced metabolic disorders by slowing weight gain, reducing lipid accumulation and improving insulin sensitivity. Mechanistically, Mettl3 depletion-mediated m^6^A loss causes extended RNA half-lives of metabolism-related genes, consequently protects mice against HFD-induced metabolic syndrome. Our findings reveal a critical role of Mettl3-mediated m^6^A in HFD-induced metabolic disorders and hepatogenous diabetes.
