## Supplemental Table 2 for "m^6^A Regulates Liver Metabolic Disorders and Hepatogenous Diabetes"

### Sheet: Figure 1
Figure 1A
	Relative expression of mRNA
	ND					HFD					T.Test
Mettl3	1	1.18	1.14	1.04	1.35	1.53	2.28	1.81	1.17	1.49	0.0305082
Mettl14	1	1.24	1.25	1.23	0.862	1.9	2.86	1.7	1.74	1.47	0.0122663
Wtap	1	1.09	1.25	0.948	1.24	1.86	3.32	1.32	1.54	2.28	0.0281835
Fto	1	0.882	0.723	0.946	0.799	0.839	0.887	0.699	1.19	0.755	0.96872
Alkbh5	1	0.746	0.831	0.686	0.623	0.843	0.957	0.819	1.06	0.968	0.0899201
Ythdf1	1	0.806	0.826	0.838	0.781	1.02	0.932	0.778	0.548	0.608	0.479753
Ythdf2	1	0.833	0.867	0.926	0.757	0.978	0.821	0.773	1.07	0.77	0.938651
Ythdf3	1	0.831	0.993	1.17	1.09	0.558	0.766	1.18	1.22	0.953	0.569366
Ythdc1	1	0.937	1.67	1.34	1.38	0.852	0.999	0.998	1.57	1.15	0.429949
Ythdc2	1	0.933	1.01	1.03	0.861	0.915	0.714	1.14	0.922	0.777	0.385394
Figure 1C
Relative expression of Mettl3 protein
	ND	HFD
experiment 1	1	3.15937
experiment 2	1	2.08652
experiment 3	1	2.03548
T.Test		0.0176193
Figure 1F
m6A/A % in mRNA
ND	HFD
1.1762	1.50641
1.02182	1.15483
0.9787	1.6179
1.0965	1.25349
T.Test	0.0350634
ND, normal diet; HFD, high fat diet; m6A, N6-methyladenosine;

### Sheet: Figure 2
Figure 2A
Weeks after HFD	Body weight gain (g)
	cOE-Mut-HFD (n=10)										cOE-HFD (n=10)										T.Test
Number code	31#	32#	33#	34#	35#	36#	37#	38#	39#	40#	11#	12#	13#	14#	15#	16#	17#	18#	19#	20#
0w	0	0	0	0	0	0	0	0	0	0	0	0	0	0	0	0	0	0	0	0	-
1w	3	3.2	2.6	1.6	4.5	2.8	2	3.8	0.7	3.7	4.4	4.6	2.6	4.3	3.5	1.8	5.9	3.1	2	3.2	0.180139
2w	4.9	4.3	4.4	2	5.4	4.9	2.9	5.7	2.7	5.6	5.6	7.9	5	6.4	5.7	3.2	9.4	5	2.4	5.6	0.096334
3w	9	6.8	6.8	3.2	7.8	7.1	4.1	7.9	3.4	8.1	9.5	11.1	7	9.7	8.3	5.7	14	6.9	4.1	8.3	0.082435
4w	11.9	8.1	8.2	4	10	9	5.5	9.3	3.8	9.8	12.2	15.1	9	13.2	11.7	7.9	16	9.2	6.2	11.3	0.0238783
5w	17	10.5	10.7	4.8	12.6	11.2	6.9	11.2	5.4	13	15.7	18.9	11.4	17.3	14.7	10.8	19.8	12.4	8	15.6	0.0240801
6w	21.1	11.9	12	5.6	14.8	13.1	7	12.5	6	16.4	17.1	21.3	12.8	19.9	16.9	12.6	21.9	15.4	11	19.8	0.0243502
7w	21.2	13.5	16.1	7.1	17	15.1	9.7	14.3	6.9	19.6	19.5	22.1	13.7	22	18	14.3	23.7	16.9	12.7	22	0.0388375
Figure 2B
Liver weight / Body weight (%)
cOE-Mut-HFD	cOE-HFD	T.Test
4.16	4.17537	0.0398679
3.97	4.60318
3.87	5.61
3.91	4.70817
4.21	4.26
Figure 2D
ORO Stained area (% of total)
cOE-Mut-HFD	cOE-HFD	T.Test
32.3096	53.7632	0.00017736
32.0455	56.8009
35.914	57.3869
Figure 2E
Serum TG (mM)
cOE-Mut-HFD	cOE-HFD	T.Test
1.009	0.924	0.991835
0.931	0.975
0.883	0.921
0.802	1.192
1.003	0.795
1.211	1.028
1.432	1.18
1.102	1.396
1.428	1.131
1.52	1.338
Figure 2F
Serum TC (mM)
cOE-Mut-HFD	cOE-HFD	T.Test
5.069	6.688	0.0179292
4.003	4.616
2.46	5.528
2.996	4.576
4.507	5.665
5.309	4
5.604	6.528
4.768	6.19
5.153	6.834
4.644	5.495
Figure 2G
Serum insulin (pg/mL)
cOE-Mut-HFD	cOE-HFD	T.Test
512.906	140.25	0.174398
344.273	256.088
278.599	287.912
404.954	570.749
258.202	148.556
433.368	395.091
483.194	138.481
364.45	234.133
286.486	229.066
332.287	509.743
Figure 2H, I
Time after injection of Glucose	Blood glucose (mM) during GTT
	cOE-Mut-HFD (n=8)								cOE-HFD (n=8)
Number code	32#	34#	35#	36#	37#	38#	39#	40#	11#	12#	13#	14#	15#	18#	19#	20#
0 min	9.33333	7.13333	8.95	11.3333	7.86667	12.3	9.95	11.6667	10.9333	10.4667	8.36667	11.1	9.7	10.9667	9.8	9.93333
15 min	29	29.6	30.5	33.3	33.25	33.2	31.3333	33.3	30.2	28.8	30.8	33.3	26	33.3	33.3	33.3
30 min	33.3	33.3	33.3	33.3	33.3	33.3	33.1	33.3	33.3	33.3	33.3	33.3	33.3	33.3	33.3	33.3
60 min	33.3	31.5	33.3	33.3	27.5	30.4333	25.8333	33.3	33.3	33.3	33.3	33.3	33.3	33.3	33.3	33.3
90 min	27.9	21.3	24.6667	33.15	20.15	21.3667	18.7	27.5333	33.3	33.3	28.5	33.3	33.3	31.4667	31.5667	33.3
120 min	15.1667	10.9333	19.6667	23.1667	13.75	14.7333	14.1	20.2	33.3	33.3	18.75	26.55	30.2	26.7667	23.1667	28.7667
150 min	12.0667	9	12.5	17.1333	10.55	11.7667	10.3667	14	33	30.8	15.45	22.85	23.3667	21.9	15.7667	21.7
AUC	3726.25	3293.75	3790.38	4279.25	3317.75	3512	3193.38	3977.25	4776.25	4718.75	3922.25	4469.25	4466.5	4405.5	4199.75	4509.75
T.Test	0.000259232
Figure 2J, K
Time after injection of Insulin	Blood glucose (mM) during ITT
	cOE-Mut-HFD (n=8)								cOE-HFD (n=8)
Number code	32#	34#	35#	36#	37#	38#	39#	40#	11#	12#	13#	14#	15#	18#	19#	20#
0 min	12.7	11.8667	11.7	12.7333	12.155	11.4	10.8	11.4	11.55	11.6	12.8	10.6	10.05	10.2	9.75	8.6
30 min	6.4	7.15	6.15	9.5	11.8667	5.03333	6.6	6.96667	4.8	4.1	5.8	6.2	4.3	5.93333	5	5.85
60 min	7.2	6.53333	3.83333	9.2	10.0333	3.5	5.23333	5.45	4.55	3.1	4.9	3.75	2.8	3.26667	3.3	4.65
90 min	10.5333	8.33333	5.05	9.6	9.05	3.85	6.45	6.66667	7.85	4.2	5.36667	3.2	3.15	3.7	3.55	4.6
120 min	10.7	11.4	9.33333	9.85	8.15	4.7	8.4	10.2667	11.15	5.7	6.86667	3.15	4.23333	5	5.63333	6.4
150 min	12.2667	12.7333	11.3	10.2	7.36667	7.33333	8.66667	10.7667	12.4	6.23333	8.9	5	5.73333	7.35	7.7	7.23333
AUC	1209.75	780.5	1013.5	723	671.25	800.25	786.25	882.5	1419.5	1371.5	1076	1488.5	1465.83	793.5	1092.5	1213
T.Test	0.00286031
cOE-Mut, mutant Mettl3 (DPPW→APPA) conditional overexpressed mice, served as Ctrl; cOE, Mettl3 conditional overexpressed mice; ORO, Oil Red O; TG, total triglyceride; TC, total cholesterol; GTT, glucose tolerate test; ITT, insulin tolerate test. AUC, area under the curve.

### Sheet: Figure 3
Figure 3A
Weeks after HFD	Body weight gain (g)
	Ctrl-HFD (n=10)										cKO-HFD (n=10)										T.Test
Number code	31#	32#	33#	34#	35#	36#	37#	38#	39#	40#	11#	12#	13#	14#	15#	16#	17#	18#	19#	20#
0w	0	0	0	0	0	0	0	0	0	0	0	0	0	0	0	0	0	0	0	0	-
2w	3.8	1.8	4.5	4.7	4.6	4.6	1.8	2.3	5.6	2.8	2.8	4.8	3.2	2.4	1.5	4.3	5.3	6.1	0.9	3.5	0.805658
4w	9.5	3.2	8.4	10.8	8.8	8.6	1.5	5.5	11.3	7.5	3.7	6.5	2.7	4.4	6.3	4.7	7.9	4.9	2.9	3	0.0249749
6w	14.8	3.6	9.9	13.7	12.1	15.4	3	7	16.5	15.6	4.6	9.8	2.7	3.7	8.4	9.2	5.9	5.9	3.7	3.9	0.00749574
8w	18.8	5.4	12.1	16	17.6	10.8	4.9	8	20	18.5	5.3	12.6	3	4.6	5.4	7.6	7.4	8.3	4.9	5	0.00327011
10w	22.7	5.9	16	15.7	19.1	10.9	5.2	8	22.7	20.9	6.3	15.2	3.9	4.5	6.4	6.9	8.5	8.9	4.8	5.3	0.00496235
12w	25.7	9.6	20.1	17.9	22.3	13.3	7	9	24.5	23.2	6.1	15.3	4.8	5.4	6.4	6.8	8.6	8.8	6.9	5.9	0.000751399
14w	27.2	12.2	25.2	20.6	21.3	12.8	7.7	10.8	24.3	22.1	6.4	16.9	4.8	6.5	5	4.7	8	7.7	5.5	7.5	0.000261656
16w	29.3	14.6	27.1	19.4	21.7	0.5	10.9	12.9	27.2	24.1	7.1	17.8	6.3	5.7	4.3	5.6	8	3.7	6.9	7.9	0.00176415
18w	29.9	17	27.5	20.8	23.5	10.5	13.1	13.4	28.3	25.2	7.6	19.8	9	6.8	3.2	5.2	8.2	11.3	7.3	8.1	0.000196403
Figure 3B
Liver weight / Body weight (%)
Ctrl-HFD	cKO-HFD	T.Test
4.16	2.54	0.00337954
3.97	3.19
4.21	2.27
4.26	2.58
4.35	3.97
Figure 3D
ORO Stained area (% of total)
7w		20w
Ctrl-HFD	cKO-HFD	Ctrl-HFD	cKO-HFD
31.8497	10.7231	45.9582	33.7337
39.51	10.0634	38.5607	37.6756
31.6049	7.54754	40.2473	41.2544
T.Test	0.000850392	T.Test	0.265486
Figure 3E
Vacuole area (% of total)
7w		20w
Ctrl-HFD	cKO-HFD	Ctrl-HFD	cKO-HFD
6.35923	1.81936	15.7454	4.7146
6.06577	1.86376	11.5159	6.092
5.93434	2.32581	13.4091	3.96784
T.Test	3.62342e-05	T.Test	0.00326329
Figure 3F
Serum TG (mM)
Ctrl-HFD	cKO-HFD	T.Test
1.444	1.692	0.771354
2.416	2.102
1.512	1.77
1.574	1.932
1.756	1.638
1.666	1.309
2.118	2.268
1.974	1.35
Figure 3G
Serum TC (mM)
Ctrl-HFD	cKO-HFD	T.Test
6.398	3.735	0.00846952
5.342	5.672
6.392	3.866
7.41	3.932
5.624	2.752
4.13	3.809
4.719	4.38
4.248	3.885
Figure 3H
Serum insulin (pg/mL)
Ctrl-HFD	cKO-HFD	T.Test
675.088	506.24	0.0127692
673.248	520.952
536.091	405.866
441.084	371.428
520.242	214.058
418.231	250.757
524.518	353.869
382.222	139.193
Figure 3I, J
Time after injection of Glucose	Blood glucose (mM) during GTT
	Ctrl-HFD (n=10)										cKO-HFD (n=10)
Number code	3-1#	3-4#	3-10#	1-3#	14-3#	1-1#	1.2#	1-4#	1-2#	2-7#	2-1#	2-6#	13-5#	13-6#	3-4#	3-15#	9-1#	4-8#	3-4#	4-5#
0 min	7.53333	8.1	6.3	6.35	6.26667	5.9	5.25	5.3	5.65	6.05	4.65	4.9	3.25	3.2	5.4	5.95	6.7	8.6	7.7	7.95
15 min	23.3667	27.4333	19.15	19.9	20.1	24.4667	20.7	19.8	24.5667	28.6	22.6333	23.3	14.9667	15.4	21.5667	23.6333	20.3667	15.3	24.2	15.8
30 min	28.5667	26.9667	22.8	21.4667	18.1	19.1333	30.45	19.25	8.05	25.9	16.8	13.5	18.7667	10.9333	14.9667	13.9	9.93333	14.6	11.7	11.2
60 min	25.3333	18.25	15.4	16.1	9.26667	12.2	18.7667	12.9	7.6	22.0667	11.1	7.9	10.0667	9.13333	11.45	11.9667	7.4	15.25	8.25	10.35
90 min	20.3667	12.8333	11.95	11.55	7.75	7.86667	12.85	10.45	5.35	11.9	8.23333	6.25	8.15	6.35	8.85	8.03333	7.05	12.15	6.9	7.3
120 min	15.05	9.7	10.0667	10.5333	6.25	5.85	10.15	8	4.75	5.85	6.65	5.15	6.5	5.2	7.2	6.2	5.05	9.75	5.55	5.85
AUC	2646.5	2157	1819	1816.63	1360	1531.5	2135.75	1590.38	1051.75	2163.88	1432.12	1191.75	1315.13	1043.5	1417.75	1404.88	1088.5	1590.75	1221.75	1165.88
T.Test	0.0029491
Figure 3K, L
Time after injection of Insulin	Blood glucose (mM) during ITT
	Ctrl-HFD (n=10)										cKO-HFD (n=10)
Number code	9-2#	9-6#	12-2#	11-4#	11-6#	5-5#	6-6#	3-4#	3-9#	2-2#	9-7#	9-8#	1-10#	5-1#	8-10#	4-8#	3-4#	4-5#	1-10#	9-1#
0 min	10.5	10.2333	8.8	7.66667	7.85	12.2	10.25	9.8	12.7333	10.9	9.3	8.35	9.25	8.7	6.95	8.25	7.7	8.95	8.26667	6.8
30 min	4.26667	5.43333	4.46667	5.65	5.43333	9.05	4.95	4.53333	9.5	9.05	3.35	3.65	4.86667	1.86667	3.25	3.4	3.65	2.65	3.25	4
60 min	5.93333	6.43333	5.13333	5.95	8.33333	10.4	6.8	3.65	8.26667	9.5	0.866667	4.93333	4.7	0.933333	2.13333	2	6.3	3.7	3.13333	4.5
90 min	6.25	6	6.73333	8.2	7.65	9.4	6.3	3.5	7.95	10.6	1.13333	4.16667	7.1	1.23333	2.8	2.25	8.7	5.55	3.85	5.15
120 min	6.7	7.1	8.9	8.73333	10.8333	9.6	5.4	3.96667	9.3	9.76667	1.93333	3.95	6.65	2.76667	4.33333	4.85	6.7	5.2	4.65	6.7
AUC	751.5	796	755.5	840	922.75	1192.5	776.25	557	1102	1184.5	329	567	738.5	293	414.75	426	775.5	569.25	500.75	612
T.Test	0.000375896
Ctrl, Mettl3flox/flox mice; cKO, Mettl3flox/flox; Alb-Cre mice.

### Sheet: Figure 4
Figure 4F
	Relative expression of mRNA
	Ctrl-ND					Ctrl-HFD					T.Test (Ctrl-ND vs Ctrl-HFD)	cKO-HFD					T.Test (Ctrl-HFD vs cKO-HFD)
Mettl3	1	1.12	1.12	1.28	0.91	2.4	1.59	1.3579	1.61	1.73684	0.0081765	0.75	0.45	0.38	1.22	1.05	0.00379396
Lpin1	1	1.54	0.74	1.65	1.18	0.29	0.2	0.2	0.08	0.85	0.00320259	0.77	0.75	0.91	0.69	1.95	0.0353319
Pck1	1	1.12	1.09	0.98	1.03	0.582	0.227	0.624123	0.28331	0.439	7.71953e-05	1.03	0.74	0.63	1.37	1.4	0.00903426
G6pc	1	0.591	0.69697	1.12458	1.12458	0.215	0.122	0.115	0.387205	0.167	0.000407284	0.264	0.33	0.187	0.334	0.391	0.139071
Lpin2	1	0.98	0.85	0.77	1.35	0.5	0.35	0.5	0.4	0.45	0.000722141	0.6	0.475	0.604167	0.602564	1.60256	0.147239
Ppar	1	1.07	1.22	1.26	1.66	0.56	1.22	0.53	0.77	0.21	0.0203125	0.51	0.53	0.26	0.68	1.17	0.903938
Hc	1	1.06	1.09	1.44	1.38	0.96	1.09	0.29	0.36	0.38	0.01653	0.72	0.55	1.14	0.6	0.81	0.477407
Figure 4G
The relative expression of Pck1 mRNA after Actinomycin D treatment
		0h	3h	6h	9h
Ctrl-hepatocyte	repeat1	1	0.45265	0.4294	0.169555
	repeat2	1	0.458705	0.1172	0.21933
	repeat3	1	0.46476	0.2733	0.11978
	ave	1	0.458705	0.2733	0.169555
cKO-hepatocyte	repeat1	1	0.96486	0.94356	0.73508
	repeat2	1	0.99022	0.61662	0.72862
	repeat3	1	0.93095	0.78009	0.73185
	ave	1	0.96201	0.78009	0.73185
Figure 4H
The relative expression of G6pc mRNA after Actinomycin D treatment
		0h	3h	6h	9h
Ctrl-hepatocyte	repeat1	1	0.70932	0.44987	0.16477
	repeat2	1	0.83241	0.44372	0.143335
	repeat3	1	0.770865	0.43757	0.1219
	ave	1	0.770865	0.44372	0.143335
cKO-hepatocyte	repeat1	1	0.8596	0.58403	0.49521
	repeat2	1	0.79891	0.67297	0.34484
	repeat3	1	0.92029	0.76191	0.420025
	ave	1	0.8596	0.67297	0.420025
Figure 4I
The relative expression of Lpin2 mRNA after Actinomycin D treatment
		0h	3h	6h	9h
Ctrl-hepatocyte	repeat1	1	0.723	0.477	0.418
	repeat2	1	0.721	0.457	0.452
	repeat3	1	0.719	0.467	0.385
	ave	1	0.721	0.467	0.418333
cKO-hepatocyte	repeat1	1	0.834	0.615	0.437
	repeat2	1	0.7	0.619	0.526
	repeat3	1	0.968	0.623	0.621
	ave	1	0.834	0.619	0.528
Figure 4J
The relative expression of Pparα mRNA after Actinomycin D treatment
		0h	3h	6h	9h
Ctrl-hepatocyte	repeat1	1	0.5678	0.334375	0.41611
	repeat2	1	0.41433	0.26184	0.290495
	repeat3	1	0.41591	0.40691	0.16488
	ave	1	0.466013	0.334375	0.290495
cKO-hepatocyte	repeat1	1	0.72506	0.58851	0.50517
	repeat2	1	0.76146	0.537135	0.31472
	repeat3	1	0.80314	0.48576	0.409945
	ave	1	0.76322	0.537135	0.409945
Figure 4K
The relative expression of Hc mRNA after Actinomycin D treatment
		0h	3h	6h	9h
Ctrl-hepatocyte	repeat1	1	0.77934	0.46222	0.43213
	repeat2	1	0.51023	0.79686	0.62249
	repeat3	1	1.0485	0.62954	0.52731
	ave	1	0.779357	0.62954	0.52731
cKO-hepatocyte	repeat1	1	1.09102	0.60903	0.64039
	repeat2	1	0.78222	0.80334	0.86434
	repeat3	1	0.93662	0.99765	0.41644
	ave	1	0.93662	0.80334	0.64039
Figure 4L
The relative expression of Lpin1 mRNA after Actinomycin D treatment
		0h	3h	6h	9h
Ctrl-hepatocyte	repeat1	1	0.591	0.413	0.287
	repeat2	1	0.615	0.392	0.39
	repeat3	1	0.66	0.4025	0.287
	ave	1	0.622	0.4025	0.321333
cKO-hepatocyte	repeat1	1	0.719	0.586	0.437
	repeat2	1	0.906	0.562	0.733
	repeat3	1	0.838	0.723	0.579
	ave	1	0.821	0.6425	0.583
Figure 4N
Relative expression of Lpin1 protein
	Ctrl-ND	Ctrl-HFD	cKO-HFD
experiment 1	1	0.459096	0.609893
experiment 2	1	0.491717	0.690652
experiment 3	1	0.440506	0.582753
T.Test		(Ctrl-ND vs Ctrl-HFD)	(Ctrl-HFD vs cKO-HFD)
		3.62294e-06	0.0100732
Figure 4O
Relative expression of Mettl3 protein
	Ctrl-ND	Ctrl-HFD	cKO-HFD
experiment 1	1	1.63453	0.924275
experiment 2	1	1.98991	0.667447
experiment 3	1	1.73733	0.663457
T.Test		(Ctrl-ND vs Ctrl-HFD)	(Ctrl-HFD vs cKO-HFD)
		0.00172865	0.00161276

### Sheet: Figure S2
Figure S2C
Relative expression of Mettl3 mRNA
	WT	cOE	cOE-Mut
repeat1	1	158.173	115.122
repeat2	1	124.01	126.983
repeat3	1	140.276	113.944
T.Test		WT vs cOE	WT vs cO-EMut
		0.000143928	9.32668e-06
Figure S2E
Relative expression of Mettl3 protein
	WT	cOE	cOE-Mut
experiment 1	1	1.54212	1.20669
experiment 2	1	1.99498	1.16458
experiment 3	1	1.93564	1.1721
T.Test		WT vs cOE	WT vs cO-EMut
		0.00439341	0.000152273
Figure S2F
Fat volume (dm3)
cOE-Mut-HFD	cOE-HFD	T.Test
18.6787	17.0173	0.00159533
11.75	18.6898
7.54928	13.4026
14.3959	19.5987
14.6178	20.0164
6.73357	15.4233
10.2039	18.2358
6.22291	14.4013
13.0618	16.168
-	18.6545

### Sheet: Figure S3
Figure S3C
Relative expression of Mettl3 mRNA
	Ctrl	cKO
repeat1	1	0.07
repeat2	1	0.09
repeat3	1	0.12
T.Test		3.95039e-07
Figure S3E
Relative expression of Mettl3 protein
	Ctrl	cKO
experiment 1	1	0.418491
experiment 2	1	0.311453
experiment 3	1	0.498945
T.Test		0.000406363
Figure S3G
Fat volume (dm3)
Ctrl-HFD	cKO-HFD	T.Test
14.3911	4.1733	0.000556457
21.5222	7.45231
21.3834	9.17717
17.3166	14.5284
21.7632	11.9009
21.6962	14.3828
18.2694	16.9703
11.1127	8.15927
12.7314	2.28784
17.2765	5.38055
