## Supplemental Table 3 for "m^6^A Regulates Liver Metabolic Disorders and Hepatogenous Diabetes"

### Sheet: Primers
Genotyping primers
Primer name	Primer sequences (5'-3')
Mettl3-L-loxp-F (F1)	AGAGGAGGAGAAGGTGGCAGAG
Mettl3-L-loxp-R (R1)	CCTTTCATTCACATGGCAGCAC
Mettl3-R-loxp-F (F2)	AGGCTCACTTGCAAGTAAAAGGAAG
Mettl3-R-loxp-R (R2)	AGGCCTATAATCCTAGCACTG
Alb-Cre-F	ATTTGCCTGCATTACCGGTCG
Alb-Cre-R	CAGCATTGCTGTCACTTGGTC
qRT-PCR primers
Primer name	Primer sequences (5'-3')
Mettl3-F	CTGGGCACTTGGATTTAAGGAA
Mettl3-R	TGAGAGGTGGTGTAGCAACTT
Fto-F	TTCATGCTGGATGACCTCAATG
Fto-R	GCCAACTGACAGCGTTCTAAG
Alkbh5-F	CGCGGTCATCAACGACTACC
Alkbh5-R	ATGGGCTTGAACTGGAACTTG
Mettl14-F	CTGAGAGTGCGGATAGCATTG
Mettl14-R	GAGCAGATGTATCATAGGAAGCC
Wtap-F	GAACCTCTTCCTAAAAAGGTCCG
Wtap-R	TTAACTCATCCCGTGCCATAAC
Ythdf1-F	ACAGTTACCCCTCGATGAGTG
Ythdf1-R	GGTAGTGAGATACGGGATGGGA
Ythdf2-F	GAGCAGAGACCAAAAGGTCAAG
Ythdf2-R	CTGTGGGCTCAAGTAAGGTTC
Ythdf3-F	GAGCAGAGACCAAAAGGTCAAG
Ythdf3-R	CTGTGGGCTCAAGTAAGGTTC
Ythdc1-F	GTCCACATTGCCTGTAAATGAGA
Ythdc1-R	GGAAGCACCCAGTGTATAGGA
Ythdc2-F	GTCCACATTGCCTGTAAATGAGA
Ythdc2-R	GGAAGCACCCAGTGTATAGGA
Pck1-F	CTGCATAACGGTCTGGACTTC
Pck1-R	CAGCAACTGCCCGTACTCC
G6pc-F	CGACTCGCTATCTCCAAGTGA
G6pc-R	GTTGAACCAGTCTCCGACCA
Lpin2-F	GAAGTGGCGGCTCTCTATTTC
Lpin2-R	AGAGGGTTACATCAGGCAAGT
Ppara-F	AGAGCCCCATCTGTCCTCTC
Ppara-R	ACTGGTAGTCTGCAAAACCAAA
Hc-F	GAACAAACCTACGTCATTTCAGC
Hc-R	GTCAACAGTGCCGCGTTTT
Lpin1 -F	CATGCTTCGGAAAGTCCTTCA
Lpin1 -R	GGTTATTCTTTGGCGTCAACCT
